# H3.1K27me1 maintains transcriptional silencing and genome stability by preventing GCN5-mediated histone acetylation

**DOI:** 10.1101/2020.07.17.209098

**Authors:** Jie Dong, Chantal LeBlanc, Axel Poulet, Benoit Mermaz, Gonzalo Villarino, Kimberly M. Webb, Valentin Joly, Josefina Mendez, Philipp Voigt, Yannick Jacob

## Abstract

In plants, genome stability is maintained during DNA replication by the H3.1K27 methyltransferases ATXR5 and ATXR6, which catalyze the deposition of K27me1 on replication-dependent H3.1 variants. Loss of H3.1K27me1 in *atxr5 atxr6* double mutants leads to heterochromatin defects, including transcriptional de-repression and genomic instability, but the molecular mechanisms involved remain largely unknown. In this study, we identified the conserved histone acetyltransferase GCN5 as a mediator of transcriptional de-repression and genomic instability in the absence of H3.1K27me1. GCN5 is part of a SAGA-like complex in plants that requires ADA2b and CHR6 to mediate the heterochromatic defects of *atxr5 atxr6* mutants. Our results show that Arabidopsis GCN5 acetylates multiple lysine residues on H3.1 variants *in vitro,* but that H3.1K27 and H3.1K36 play key roles in inducing genomic instability in the absence of H3.1K27me1. Overall, this work reveals a key molecular role for H3.1K27me1 in maintaining genome stability by restricting histone acetylation in plants.
