## Supplemental Table 1 for "H3.1K27me1 maintains transcriptional silencing and genome stability by preventing GCN5-mediated histone acetylation"

### Sheet: Sheet1
chr	start	end	ID
Chr1	1417569	1417699	AT1TE04620
Chr1	1441741	1442976	AT1TE04710
Chr1	1443562	1443971	AT1TE04720
Chr1	1444364	1444532	AT1TE04725
Chr1	3381484	3381621	AT1TE11000
Chr1	4460813	4461312	AT1TE14500
Chr1	5437873	5438207	AT1TE17560
Chr1	7071563	7071716	AT1TE22865
Chr1	8927732	8933058	AT1TE28830
Chr1	9175323	9177761	AT1TE29570
Chr1	11302246	11310368	AT1TE36570
Chr1	12016038	12020227	AT1TE38940
Chr1	12030525	12030891	AT1TE38980
Chr1	12406709	12410000	AT1TE40355
Chr1	12949835	12953875	AT1TE42225
Chr1	13131405	13140006	AT1TE42890
Chr1	13180946	13181769	AT1TE43030
Chr1	13181965	13186591	AT1TE43040
Chr1	13187278	13192359	AT1TE43050
Chr1	13230993	13235723	AT1TE43225
Chr1	13278779	13279032	AT1TE43360
Chr1	13559846	13564825	AT1TE44380
Chr1	13573425	13576126	AT1TE44450
Chr1	13576127	13581525	AT1TE44455
Chr1	13625190	13632772	AT1TE44630
Chr1	13734680	13743201	AT1TE45020
Chr1	13768754	13777586	AT1TE45135
Chr1	13840025	13840159	AT1TE45375
Chr1	13840160	13840729	AT1TE45380
Chr1	13840762	13840830	AT1TE45385
Chr1	13841052	13841405	AT1TE45390
Chr1	13842619	13847118	AT1TE45395
Chr1	13871158	13871383	AT1TE45510
Chr1	13940763	13947032	AT1TE45790
Chr1	14082587	14094068	AT1TE46265
Chr1	14178069	14183542	AT1TE46575
Chr1	14193585	14194819	AT1TE46630
Chr1	14214747	14225656	AT1TE46665
Chr1	14242404	14248337	AT1TE46755
Chr1	14248937	14255843	AT1TE46765
Chr1	14368381	14375118	AT1TE47280
Chr1	14379072	14379255	AT1TE47300
Chr1	14414031	14420771	AT1TE47500
Chr1	14424725	14424908	AT1TE47520
Chr1	14481779	14481962	AT1TE47705
Chr1	14590168	14598729	AT1TE48035
Chr1	14837664	14845083	AT1TE48730
Chr1	14845084	14847384	AT1TE48735
Chr1	14875416	14885131	AT1TE48775
Chr1	15038155	15052790	AT1TE49260
Chr1	15061271	15069809	AT1TE49300
Chr1	15186993	15192976	AT1TE49850
Chr1	15240538	15244617	AT1TE50115
Chr1	15337657	15341736	AT1TE50560
Chr1	15455488	15486506	AT1TE51040
Chr1	15500423	15504894	AT1TE51065
Chr1	15610627	15615403	AT1TE51360
Chr1	15703960	15715037	AT1TE51735
Chr1	15950604	15958318	AT1TE52590
Chr1	16094142	16097900	AT1TE52985
Chr1	16097901	16099192	AT1TE52990
Chr1	16360021	16361175	AT1TE53915
Chr1	16470872	16471248	AT1TE54330
Chr1	16509815	16528903	AT1TE54480
Chr1	16607489	16611583	AT1TE54760
Chr1	16742379	16751122	AT1TE55320
Chr1	16838676	16838752	AT1TE55710
Chr1	16858045	16858518	AT1TE55800
Chr1	16872759	16872870	AT1TE55865
Chr1	17023916	17029257	AT1TE56390
Chr1	17125291	17125539	AT1TE56690
Chr1	18154505	18163494	AT1TE60180
Chr1	19463588	19463886	AT1TE64430
Chr1	21738388	21738688	AT1TE71720
Chr1	23160754	23160977	AT1TE76345
Chr1	23161951	23162318	AT1TE76350
Chr1	23651611	23652016	AT1TE77880
Chr1	24500750	24501603	AT1TE80465
Chr1	24502680	24503378	AT1TE80470
Chr1	24553578	24554047	AT1TE80655
Chr1	28515062	28516118	AT1TE93275
Chr1	30169346	30169559	AT1TE98650
Chr2	49860	50285	AT2TE00085
Chr2	52644	58681	AT2TE00095
Chr2	376596	377257	AT2TE01560
Chr2	396973	397013	AT2TE01640
Chr2	824786	825021	AT2TE03625
Chr2	1547661	1552033	AT2TE07145
Chr2	1580003	1581490	AT2TE07280
Chr2	1629644	1637481	AT2TE07550
Chr2	1670444	1672763	AT2TE07745
Chr2	1781546	1786791	AT2TE08225
Chr2	1906835	1912111	AT2TE08785
Chr2	2295826	2296323	AT2TE10575
Chr2	2297816	2298721	AT2TE10595
Chr2	2436994	2442260	AT2TE11110
Chr2	2494504	2500632	AT2TE11350
Chr2	2500633	2504274	AT2TE11355
Chr2	2576249	2578241	AT2TE11560
Chr2	2632430	2635807	AT2TE11805
Chr2	2660936	2664200	AT2TE11890
Chr2	2678105	2681641	AT2TE11920
Chr2	2681642	2685670	AT2TE11925
Chr2	2712873	2720794	AT2TE12030
Chr2	2805779	2806532	AT2TE12335
Chr2	2808060	2808835	AT2TE12340
Chr2	2871823	2882410	AT2TE12555
Chr2	2919888	2920072	AT2TE12740
Chr2	2995751	2996370	AT2TE13060
Chr2	3075735	3078570	AT2TE13350
Chr2	3078571	3079248	AT2TE13360
Chr2	3595723	3597855	AT2TE15660
Chr2	3636370	3645326	AT2TE15880
Chr2	3649768	3650108	AT2TE15900
Chr2	3773392	3779884	AT2TE16270
Chr2	3785520	3794054	AT2TE16310
Chr2	3919162	3922206	AT2TE16710
Chr2	3922475	3925831	AT2TE16725
Chr2	3965157	3966273	AT2TE16860
Chr2	3966274	3973249	AT2TE16865
Chr2	4007517	4008741	AT2TE16955
Chr2	4148680	4149237	AT2TE17550
Chr2	4159310	4161049	AT2TE17590
Chr2	4162311	4169555	AT2TE17600
Chr2	4175505	4183067	AT2TE17625
Chr2	4197160	4211222	AT2TE17725
Chr2	4336398	4337750	AT2TE18240
Chr2	4404337	4407935	AT2TE18450
Chr2	4407946	4412568	AT2TE18455
Chr2	4452530	4457022	AT2TE18695
Chr2	4570281	4583000	AT2TE19005
Chr2	4676313	4677891	AT2TE19435
Chr2	4684653	4687069	AT2TE19475
Chr2	4695878	4699577	AT2TE19535
Chr2	4724593	4725018	AT2TE19595
Chr2	4725035	4726100	AT2TE19600
Chr2	4728862	4729352	AT2TE19610
Chr2	4729404	4737545	AT2TE19615
Chr2	4910286	4919074	AT2TE20220
Chr2	4919736	4920396	AT2TE20230
Chr2	4925171	4933931	AT2TE20255
Chr2	4948691	4959161	AT2TE20330
Chr2	5092513	5097934	AT2TE20940
Chr2	5338033	5346285	AT2TE21710
Chr2	5440527	5444575	AT2TE22040
Chr2	5523654	5527606	AT2TE22335
Chr2	5573729	5578989	AT2TE22520
Chr2	5736801	5737912	AT2TE23240
Chr2	5984986	5996552	AT2TE24385
Chr2	6027027	6031164	AT2TE24525
Chr2	6070846	6082356	AT2TE24735
Chr2	6519271	6519373	AT2TE26655
Chr2	6524256	6533075	AT2TE26680
Chr2	6700893	6706745	AT2TE27390
Chr2	6881261	6884610	AT2TE28020
Chr2	6884611	6885154	AT2TE28025
Chr2	6885155	6885238	AT2TE28030
Chr2	6978799	6979043	AT2TE28420
Chr2	6979262	6980308	AT2TE28430
Chr2	7006420	7007823	AT2TE28555
Chr2	7232311	7237513	AT2TE29460
Chr2	8561844	8567009	AT2TE35840
Chr2	9432663	9433854	AT2TE40090
Chr2	9795835	9796075	AT2TE41840
Chr2	11217200	11217399	AT2TE48475
Chr2	11671082	11671242	AT2TE50695
Chr2	12876125	12877655	AT2TE56340
Chr2	14407884	14412426	AT2TE63800
Chr2	15989866	15990001	AT2TE71580
Chr2	18675676	18675847	AT2TE84800
Chr3	5151996	5155306	AT3TE21700
Chr3	5981888	5981916	AT3TE25130
Chr3	7815816	7815878	AT3TE32805
Chr3	8343578	8343657	AT3TE34970
Chr3	8537355	8543559	AT3TE35825
Chr3	8624822	8624886	AT3TE36155
Chr3	10356481	10357165	AT3TE43020
Chr3	10438398	10439421	AT3TE43350
Chr3	10467465	10467738	AT3TE43480
Chr3	10477962	10483743	AT3TE43550
Chr3	10977979	10980184	AT3TE45630
Chr3	11513764	11521912	AT3TE47975
Chr3	11560702	11569513	AT3TE48120
Chr3	11570287	11575315	AT3TE48135
Chr3	11575522	11577530	AT3TE48150
Chr3	11793559	11798454	AT3TE49090
Chr3	11853141	11856592	AT3TE49340
Chr3	11998396	11999399	AT3TE50020
Chr3	12000267	12007884	AT3TE50025
Chr3	12187386	12191386	AT3TE50595
Chr3	12202074	12209594	AT3TE50630
Chr3	12209611	12211824	AT3TE50650
Chr3	12211825	12218034	AT3TE50655
Chr3	12225830	12232749	AT3TE50675
Chr3	12243854	12255282	AT3TE50760
Chr3	12302109	12308742	AT3TE50940
Chr3	12409273	12414048	AT3TE51325
Chr3	12437686	12442726	AT3TE51380
Chr3	12461860	12472012	AT3TE51460
Chr3	12532368	12535566	AT3TE51650
Chr3	12535720	12539729	AT3TE51660
Chr3	12603266	12606828	AT3TE51895
Chr3	12607223	12608295	AT3TE51900
Chr3	12609825	12610722	AT3TE51910
Chr3	12705155	12708553	AT3TE52305
Chr3	12708554	12709039	AT3TE52310
Chr3	12709121	12710179	AT3TE52320
Chr3	12739591	12741997	AT3TE52420
Chr3	12982700	12993656	AT3TE53215
Chr3	13165706	13169990	AT3TE53850
Chr3	13169991	13170667	AT3TE53865
Chr3	13186250	13194551	AT3TE53970
Chr3	13198082	13205284	AT3TE53985
Chr3	13205326	13209008	AT3TE53995
Chr3	13282293	13287570	AT3TE54330
Chr3	13399896	13403142	AT3TE54690
Chr3	13405033	13412098	AT3TE54705
Chr3	13423437	13423939	AT3TE54730
Chr3	13486882	13488591	AT3TE54905
Chr3	13603229	13609413	AT3TE55340
Chr3	13619468	13628948	AT3TE55360
Chr3	13628949	13632998	AT3TE55365
Chr3	13633259	13634513	AT3TE55370
Chr3	13643231	13654839	AT3TE55395
Chr3	13806245	13809268	AT3TE56640
Chr3	13816427	13821632	AT3TE56700
Chr3	13870712	13877563	AT3TE57050
Chr3	13899550	13900332	AT3TE57100
Chr3	13902108	13902134	AT3TE57105
Chr3	13902135	13905745	AT3TE57110
Chr3	13909790	13915698	AT3TE57150
Chr3	13918896	13919443	AT3TE57160
Chr3	13919444	13924434	AT3TE57165
Chr3	13960450	13962975	AT3TE57310
Chr3	13962976	13963164	AT3TE57315
Chr3	13969087	13971711	AT3TE57345
Chr3	13971806	13973813	AT3TE57355
Chr3	13979547	13988266	AT3TE57395
Chr3	13993596	14001823	AT3TE57445
Chr3	14097290	14111363	AT3TE57780
Chr3	14151420	14157497	AT3TE58020
Chr3	14242653	14245161	AT3TE58570
Chr3	14261689	14263320	AT3TE58620
Chr3	14336990	14352445	AT3TE58895
Chr3	14474027	14474686	AT3TE59335
Chr3	14476511	14476641	AT3TE59340
Chr3	14476938	14478349	AT3TE59350
Chr3	14495505	14497162	AT3TE59450
Chr3	14497595	14499694	AT3TE59460
Chr3	14499809	14499988	AT3TE59465
Chr3	14500039	14501564	AT3TE59470
Chr3	14551802	14556855	AT3TE59620
Chr3	14704743	14705734	AT3TE60155
Chr3	14705735	14707893	AT3TE60160
Chr3	14738726	14741751	AT3TE60280
Chr3	14773640	14783116	AT3TE60410
Chr3	14788099	14789519	AT3TE60425
Chr3	14789522	14789998	AT3TE60430
Chr3	14795320	14804954	AT3TE60460
Chr3	14820855	14827207	AT3TE60525
Chr3	14827631	14830228	AT3TE60550
Chr3	14830402	14836116	AT3TE60560
Chr3	14918973	14927509	AT3TE60875
Chr3	15104978	15108146	AT3TE61525
Chr3	15257913	15263797	AT3TE62025
Chr3	15299629	15307268	AT3TE62215
Chr3	15455636	15468075	AT3TE62685
Chr3	15476399	15477549	AT3TE62720
Chr3	15610828	15611320	AT3TE63110
Chr3	15614133	15614939	AT3TE63130
Chr3	15711476	15722693	AT3TE63540
Chr3	15919028	15924078	AT3TE64435
Chr3	16140939	16141017	AT3TE65325
Chr3	16691859	16697596	AT3TE67635
Chr3	16957465	16962731	AT3TE68730
Chr3	17106151	17115098	AT3TE69350
Chr3	20504024	20505461	AT3TE83365
Chr3	20930603	20930774	AT3TE85140
Chr3	22675101	22675249	AT3TE92430
Chr3	22695522	22695565	AT3TE92520
Chr4	463387	463850	AT4TE02400
Chr4	631181	636931	AT4TE03295
Chr4	985711	985802	AT4TE05025
Chr4	1016803	1021368	AT4TE05190
Chr4	1349025	1351883	AT4TE06880
Chr4	1459720	1462422	AT4TE07420
Chr4	1595963	1597295	AT4TE08130
Chr4	1644067	1645245	AT4TE08355
Chr4	1919524	1925047	AT4TE09315
Chr4	2010959	2013986	AT4TE09565
Chr4	2013990	2014537	AT4TE09570
Chr4	2016444	2018942	AT4TE09580
Chr4	2031891	2032444	AT4TE09670
Chr4	2064099	2068831	AT4TE09800
Chr4	2068832	2071139	AT4TE09805
Chr4	2071140	2071549	AT4TE09810
Chr4	2076982	2077353	AT4TE09845
Chr4	2151851	2164191	AT4TE10210
Chr4	2290912	2290998	AT4TE10615
Chr4	2297640	2300477	AT4TE10675
Chr4	2422383	2424145	AT4TE11295
Chr4	2450347	2450564	AT4TE11410
Chr4	2597003	2602175	AT4TE12175
Chr4	2786670	2788434	AT4TE13035
Chr4	2886333	2888605	AT4TE13485
Chr4	3013166	3024926	AT4TE14035
Chr4	3047814	3051355	AT4TE14130
Chr4	3051356	3053047	AT4TE14135
Chr4	3087019	3097887	AT4TE14295
Chr4	3173943	3184236	AT4TE14540
Chr4	3326929	3328131	AT4TE15190
Chr4	3328135	3330397	AT4TE15195
Chr4	3376092	3378542	AT4TE15405
Chr4	3379164	3379352	AT4TE15415
Chr4	3379353	3392103	AT4TE15420
Chr4	3410859	3411608	AT4TE15525
Chr4	3416877	3417394	AT4TE15555
Chr4	3499713	3507968	AT4TE15820
Chr4	3519816	3521461	AT4TE15875
Chr4	3537291	3547183	AT4TE15945
Chr4	3590831	3604525	AT4TE16080
Chr4	3621332	3629520	AT4TE16165
Chr4	3697525	3703860	AT4TE16400
Chr4	3734616	3736025	AT4TE16560
Chr4	3736029	3742064	AT4TE16565
Chr4	3750030	3754223	AT4TE16575
Chr4	3838638	3843995	AT4TE16900
Chr4	3844628	3852229	AT4TE16910
Chr4	3858619	3860582	AT4TE16925
Chr4	3864859	3877300	AT4TE16945
Chr4	3915210	3916822	AT4TE17115
Chr4	3945017	3950541	AT4TE17205
Chr4	3987766	3997945	AT4TE17360
Chr4	4016073	4024284	AT4TE17470
Chr4	4176306	4180902	AT4TE18060
Chr4	4239123	4249806	AT4TE18245
Chr4	4269500	4279994	AT4TE18315
Chr4	4281762	4288696	AT4TE18330
Chr4	4414370	4416095	AT4TE18705
Chr4	4416096	4416803	AT4TE18715
Chr4	4670477	4676290	AT4TE19655
Chr4	4768682	4782141	AT4TE19915
Chr4	4792078	4792849	AT4TE19970
Chr4	4836766	4838847	AT4TE20125
Chr4	4891843	4892018	AT4TE20385
Chr4	4892325	4903536	AT4TE20400
Chr4	4980246	4984203	AT4TE20800
Chr4	5043758	5057116	AT4TE21055
Chr4	5099261	5102646	AT4TE21170
Chr4	5103209	5104725	AT4TE21190
Chr4	5219584	5220648	AT4TE21735
Chr4	7519615	7519971	AT4TE32810
Chr4	12129314	12131466	AT4TE56270
Chr4	14340845	14341034	AT4TE67805
Chr4	18368776	18368902	AT4TE89030
Chr5	3018224	3018687	AT5TE10980
Chr5	3250941	3250980	AT5TE11830
Chr5	4759895	4760078	AT5TE17230
Chr5	6663622	6663787	AT5TE24155
Chr5	6823933	6824077	AT5TE24750
Chr5	7069517	7070690	AT5TE25580
Chr5	8172530	8172590	AT5TE29575
Chr5	8177389	8178552	AT5TE29585
Chr5	8178553	8179475	AT5TE29590
Chr5	8204417	8204501	AT5TE29665
Chr5	8297185	8297281	AT5TE29995
Chr5	8908924	8909172	AT5TE32280
Chr5	9641505	9643917	AT5TE34980
Chr5	9652666	9652746	AT5TE35010
Chr5	9949205	9954436	AT5TE36230
Chr5	10050547	10056385	AT5TE36620
Chr5	10139892	10146964	AT5TE36940
Chr5	10146965	10148456	AT5TE36945
Chr5	10309447	10311540	AT5TE37665
Chr5	10398777	10400370	AT5TE37965
Chr5	10498657	10501396	AT5TE38285
Chr5	10582666	10586640	AT5TE38635
Chr5	10755541	10760142	AT5TE39140
Chr5	10802072	10802878	AT5TE39275
Chr5	10816631	10820541	AT5TE39315
Chr5	10824560	10825088	AT5TE39345
Chr5	10846170	10853863	AT5TE39425
Chr5	10869381	10873247	AT5TE39485
Chr5	10901851	10903017	AT5TE39630
Chr5	10945834	10954123	AT5TE39830
Chr5	10958669	10958894	AT5TE39850
Chr5	11107583	11111508	AT5TE40275
Chr5	11189233	11190290	AT5TE40500
Chr5	11192674	11193130	AT5TE40505
Chr5	11194168	11194435	AT5TE40510
Chr5	11195537	11197049	AT5TE40520
Chr5	11197050	11198434	AT5TE40525
Chr5	11198435	11202846	AT5TE40530
Chr5	11211365	11213107	AT5TE40565
Chr5	11213190	11218091	AT5TE40575
Chr5	11320501	11331866	AT5TE41070
Chr5	11417297	11418505	AT5TE41315
Chr5	11453630	11454991	AT5TE41415
Chr5	11577183	11587287	AT5TE41865
Chr5	11587292	11592676	AT5TE41870
Chr5	11641247	11643340	AT5TE42010
Chr5	11643341	11651273	AT5TE42015
Chr5	11686006	11697352	AT5TE42135
Chr5	11711929	11723225	AT5TE42190
Chr5	11777537	11782793	AT5TE42355
Chr5	11796904	11808296	AT5TE42420
Chr5	11810265	11821593	AT5TE42440
Chr5	11830762	11851813	AT5TE42470
Chr5	11903701	11909743	AT5TE42660
Chr5	11935195	11945566	AT5TE42710
Chr5	11983006	11991317	AT5TE42855
Chr5	12029290	12035478	AT5TE42965
Chr5	12128971	12138053	AT5TE43255
Chr5	12138054	12150833	AT5TE43260
Chr5	12151734	12160420	AT5TE43275
Chr5	12165095	12170358	AT5TE43315
Chr5	12199587	12207543	AT5TE43385
Chr5	12269311	12272892	AT5TE43580
Chr5	12289069	12297594	AT5TE43665
Chr5	12371307	12373510	AT5TE43915
Chr5	12403540	12415223	AT5TE43980
Chr5	12415226	12417563	AT5TE43990
Chr5	12517297	12522612	AT5TE44355
Chr5	12623692	12628771	AT5TE44730
Chr5	12639602	12650823	AT5TE44770
Chr5	12946020	12948318	AT5TE46100
Chr5	12948319	12951060	AT5TE46105
Chr5	12966298	12966478	AT5TE46150
Chr5	12966769	12968156	AT5TE46155
Chr5	12968300	12968626	AT5TE46160
Chr5	12991095	12996437	AT5TE46210
Chr5	13029184	13032574	AT5TE46310
Chr5	13189353	13192575	AT5TE46910
Chr5	13261021	13272510	AT5TE47115
Chr5	13306318	13309495	AT5TE47160
Chr5	13317244	13328540	AT5TE47200
Chr5	13688514	13689423	AT5TE48715
Chr5	13689424	13689704	AT5TE48720
Chr5	13690361	13691229	AT5TE48725
Chr5	14379336	14383621	AT5TE51685
Chr5	14424729	14425037	AT5TE51900
Chr5	14484029	14484337	AT5TE52130
Chr5	14686662	14686713	AT5TE52875
Chr5	17441792	17445927	AT5TE63020
Chr5	21162772	21163127	AT5TE76210
Chr5	21583961	21584042	AT5TE77735
Chr1	12172517	12177219	AT1TE39515
Chr1	15412724	15420826	AT1TE50860
Chr1	16080534	16089067	AT1TE52950
Chr1	19726018	19735182	AT1TE65205
Chr1	24553578	24554047	AT1TE80655
Chr1	27438789	27438989	AT1TE89775
Chr2	566757	582571	AT2TE02465
Chr2	2763817	2764214	AT2TE12220
Chr2	4381396	4397150	AT2TE18410
Chr2	5084964	5090182	AT2TE20905
Chr2	6837289	6843328	AT2TE27870
Chr2	7143422	7144050	AT2TE29070
Chr2	7338569	7338685	AT2TE29960
Chr3	9040174	9040459	AT3TE37780
Chr3	11176821	11181607	AT3TE46520
Chr3	12348429	12350350	AT3TE51150
Chr3	12563410	12570235	AT3TE51735
Chr3	13333284	13343593	AT3TE54500
Chr3	13529944	13530053	AT3TE55070
Chr3	17402796	17417981	AT3TE70590
Chr3	18895719	18896368	AT3TE76625
Chr4	761408	762270	AT4TE03900
Chr4	4385361	4388910	AT4TE18610
Chr4	4416804	4422012	AT4TE18720
Chr4	5315074	5315314	AT4TE22125
Chr4	7519972	7520914	AT4TE32815
Chr4	7563752	7564069	AT4TE33015
Chr4	10652461	10653693	AT4TE48765
Chr4	12022554	12022971	AT4TE55690
Chr4	16317217	16317750	AT4TE78270
Chr5	4800411	4800648	AT5TE17365
Chr5	7945698	7945794	AT5TE28750
Chr5	10365545	10368534	AT5TE37825
Chr5	11170950	11175204	AT5TE40425
Chr5	11441661	11452121	AT5TE41395
Chr5	19572723	19573090	AT5TE70420
Chr5	22261203	22261397	AT5TE80120
Chr5	12099737	12112785	AT5TE43190
Chr5	12307822	12315770	AT5TE43705
