## Supplemental Table 3 for "H3.1K27me1 maintains transcriptional silencing and genome stability by preventing GCN5-mediated histone acetylation"

### Sheet: Supplemental Table 3
chr	start	end	average chromatin state score	sum
Chr1	12700001	12800000	7.28449	728442
Chr1	13300001	16300000	8.22	24675349
Chr1	16300001	16400000	8.33566	833558
Chr1	16500001	16700000	7.58	1516320
Chr2	1	100000	7.13079	713072
Chr2	2000001	2200000	7.24	1447154
Chr2	2400001	5600000	8.38	26813507
Chr2	5700001	5900000	7.38	1476928
Chr2	6000001	6200000	7.25	1450526
Chr2	6400001	6600000	7.24	1447296
Chr3	11300001	11900000	7.73202	4639166
Chr3	12000001	15600000	8.51454	30652025
Chr4	1600001	2300000	8.00021	5600093
Chr4	2800001	5100000	8.67357	19949020
Chr4	5300001	5400000	7.13676	713669
Chr4	5500001	5600000	7.61242	761234
Chr4	5900001	6000000	7.12968	712961
Chr5	10100001	10300000	7.28419	1456824
Chr5	10400001	13600000	8.41771	26936405
Chr5	14300001	14400000	7.87342	787334
