## Supplemental Table 4 for "H3.1K27me1 maintains transcriptional silencing and genome stability by preventing GCN5-mediated histone acetylation"

### Sheet: Supplemental Table 4
chr	Start	End
Chr1	13420820	13421150
Chr1	13559570	13559950
Chr1	13842020	13842530
Chr1	13850150	13850580
Chr1	14019190	14019500
Chr1	14035860	14036280
Chr1	14040440	14040940
Chr1	14096380	14096700
Chr1	14134000	14134560
Chr1	14138150	14138350
Chr1	14192470	14192720
Chr1	14219650	14220030
Chr1	14470360	14470740
Chr1	15724650	15725210
Chr1	16193410	16193760
Chr1	16290560	16290870
Chr1	16298310	16298680
Chr1	16302570	16302830
Chr1	16319160	16319520
Chr1	16340380	16340570
Chr1	16351550	16351890
Chr1	16351900	16352370
Chr1	16352620	16352970
Chr2	2103950	2104360
Chr2	2168990	2169680
Chr2	2460820	2460960
Chr2	2538700	2539090
Chr2	2541600	2542160
Chr2	2549340	2549580
Chr2	2574110	2574430
Chr2	2578610	2579030
Chr2	2604430	2604680
Chr2	2604770	2604990
Chr2	2753330	2753930
Chr2	2771790	2772060
Chr2	2849080	2849300
Chr2	2870700	2871070
Chr2	2938310	2938610
Chr2	2944690	2945480
Chr2	2996540	2997120
Chr2	3586750	3586930
Chr2	3596990	3597610
Chr2	3641810	3642440
Chr2	3643290	3643660
Chr2	3650760	3651330
Chr2	3802860	3803310
Chr2	3852760	3853160
Chr2	3924520	3925600
Chr2	3927540	3928760
Chr2	3936650	3937230
Chr2	3963860	3964500
Chr2	3986520	3987000
Chr2	4040760	4041360
Chr2	4064800	4065010
Chr2	4065100	4065470
Chr2	4074710	4075390
Chr2	4089450	4090090
Chr2	4149930	4150460
Chr2	4165810	4166410
Chr2	4201610	4202420
Chr2	4227800	4228290
Chr2	4301740	4302210
Chr2	4309490	4309910
Chr2	4309990	4310220
Chr2	4321430	4321860
Chr2	4323540	4323720
Chr2	4323810	4324300
Chr2	4334800	4335550
Chr2	4336280	4336940
Chr2	4383230	4383660
Chr2	4427810	4428540
Chr2	4451870	4452400
Chr2	4453080	4453460
Chr2	4459690	4460100
Chr2	4491430	4491930
Chr2	4543040	4543610
Chr2	4558430	4558860
Chr2	4632940	4633230
Chr2	4660760	4661400
Chr2	4721350	4721660
Chr2	4725910	4726790
Chr2	4861530	4862300
Chr2	4898570	4898970
Chr2	4920170	4920560
Chr2	4994720	4994990
Chr2	5009320	5009760
Chr2	5013320	5013890
Chr2	5021790	5022280
Chr2	5029750	5030320
Chr2	5046920	5047450
Chr2	5078100	5078360
Chr2	5109890	5110240
Chr2	5110290	5110440
Chr2	5239680	5240060
Chr2	5290170	5290340
Chr2	5314960	5315470
Chr2	5365740	5366090
Chr2	5366100	5366390
Chr2	5404120	5404410
Chr2	5585750	5586160
Chr2	5735010	5735180
Chr2	5798440	5798900
Chr2	5799590	5799730
Chr2	5886560	5886990
Chr2	6139040	6139370
Chr2	6439980	6440590
Chr3	11412840	11413300
Chr3	11435890	11436480
Chr3	11471190	11472020
Chr3	11478640	11479770
Chr3	11480500	11480860
Chr3	11585410	11586290
Chr3	11793640	11794300
Chr3	12004040	12004770
Chr3	12105930	12106120
Chr3	12171900	12172620
Chr3	12256300	12256410
Chr3	12348670	12349490
Chr3	12370730	12370830
Chr3	12378480	12378880
Chr3	12445340	12445880
Chr3	12503870	12504540
Chr3	12522890	12523500
Chr3	12570320	12570810
Chr3	12572790	12573290
Chr3	12579330	12580100
Chr3	12607830	12608190
Chr3	12704150	12704680
Chr3	12783060	12783730
Chr3	12804030	12804670
Chr3	12821170	12821630
Chr3	12909690	12910280
Chr3	12948670	12948820
Chr3	13022830	13023150
Chr3	13060860	13061650
Chr3	13197090	13197320
Chr3	13209210	13209580
Chr3	13282380	13282780
Chr3	13313500	13313710
Chr3	13333470	13333880
Chr3	13344210	13344350
Chr3	13383650	13384100
Chr3	13424640	13425190
Chr3	13453900	13454250
Chr3	13463240	13463510
Chr3	13463520	13463630
Chr3	13474490	13474790
Chr3	13571030	13571530
Chr3	13959070	13959530
Chr3	13979080	13979360
Chr3	13982710	13983110
Chr3	14051950	14052300
Chr3	14056140	14056410
Chr3	14059940	14060480
Chr3	14106570	14106990
Chr3	14110650	14111060
Chr3	14273430	14273990
Chr3	14303910	14304210
Chr3	14305340	14305560
Chr3	14332530	14332920
Chr3	14343860	14344500
Chr3	14360070	14360510
Chr3	14460200	14460580
Chr3	14461340	14461560
Chr3	14473980	14474160
Chr3	14474390	14474550
Chr3	14474660	14475000
Chr3	14502810	14503410
Chr3	14570010	14570440
Chr3	14641340	14641710
Chr3	14642400	14642740
Chr3	14648400	14648850
Chr3	14653060	14653490
Chr3	14662140	14662480
Chr3	14710740	14711330
Chr3	14779600	14779850
Chr3	14830660	14831010
Chr3	14840530	14841150
Chr3	14860100	14860400
Chr3	14909630	14909970
Chr3	14911500	14911760
Chr3	14947270	14948120
Chr3	15051080	15051530
Chr3	15079670	15080610
Chr3	15166590	15166760
Chr3	15359740	15360240
Chr3	15377420	15377670
Chr3	15429800	15431240
Chr3	15460300	15460880
Chr3	15479880	15480360
Chr3	15546900	15547430
Chr4	1767180	1767340
Chr4	1843220	1843690
Chr4	1855590	1856000
Chr4	1924250	1924730
Chr4	2013060	2013330
Chr4	2053800	2054400
Chr4	2073210	2073820
Chr4	2075270	2076380
Chr4	2080070	2080650
Chr4	2169920	2170460
Chr4	2233580	2234550
Chr4	2256920	2257310
Chr4	2257520	2257970
Chr4	2802810	2803300
Chr4	2902540	2903070
Chr4	2913590	2913980
Chr4	2917670	2918150
Chr4	3305380	3305920
Chr4	3307520	3307750
Chr4	3307760	3308080
Chr4	3370720	3371310
Chr4	3378800	3379150
Chr4	3380800	3381010
Chr4	3381020	3381230
Chr4	3382270	3382420
Chr4	3384030	3384340
Chr4	3414640	3415000
Chr4	3426590	3427210
Chr4	3479380	3479580
Chr4	3479690	3479960
Chr4	3507140	3507680
Chr4	3518580	3519160
Chr4	3525930	3526450
Chr4	3534940	3535340
Chr4	3621810	3622400
Chr4	3628000	3628530
Chr4	3629310	3629700
Chr4	3652940	3653290
Chr4	3653310	3653770
Chr4	3671530	3671830
Chr4	3707250	3707860
Chr4	3719820	3720560
Chr4	3758240	3759000
Chr4	3763500	3763850
Chr4	3795430	3796070
Chr4	3880270	3880560
Chr4	3881960	3882140
Chr4	3882200	3882540
Chr4	3912790	3913140
Chr4	3920790	3920970
Chr4	3947700	3948360
Chr4	4208440	4208580
Chr4	4208620	4208840
Chr4	4265770	4266080
Chr4	4274220	4274840
Chr4	4283310	4283860
Chr4	4340230	4340640
Chr4	4345070	4345600
Chr4	4367680	4368210
Chr4	4373510	4373900
Chr4	4547490	4547800
Chr4	4550800	4551090
Chr4	4617940	4618270
Chr4	4641670	4641970
Chr4	4659600	4659970
Chr4	4691780	4692470
Chr4	4696140	4696720
Chr4	4790710	4791280
Chr4	4796730	4797070
Chr4	4808820	4809350
Chr4	4809920	4810290
Chr4	4835150	4835820
Chr4	4849450	4850000
Chr4	4889890	4890460
Chr4	4983060	4983580
Chr4	4997360	4997980
Chr4	5064450	5064760
Chr4	5064770	5065030
Chr4	5555910	5556300
Chr4	5560310	5560680
Chr4	5560700	5561040
Chr4	5913610	5913920
Chr5	10101810	10102200
Chr5	10144950	10145390
Chr5	10153200	10153690
Chr5	10196060	10196380
Chr5	10446520	10447270
Chr5	10561010	10561650
Chr5	10566480	10567090
Chr5	10774670	10775110
Chr5	10789640	10789850
Chr5	10789860	10790020
Chr5	10793590	10793690
Chr5	10793800	10794070
Chr5	10794730	10795790
Chr5	10802080	10802670
Chr5	10823320	10823740
Chr5	10839330	10839950
Chr5	10844800	10844980
Chr5	10845000	10845600
Chr5	10944260	10944890
Chr5	10944900	10945000
Chr5	10948360	10948930
Chr5	11026370	11026750
Chr5	11121910	11122670
Chr5	11158340	11158550
Chr5	11222540	11222880
Chr5	11271980	11272650
Chr5	11274120	11274500
Chr5	11299200	11299940
Chr5	11306530	11307180
Chr5	11359750	11360360
Chr5	11452900	11453230
Chr5	11535720	11536190
Chr5	11588970	11589570
Chr5	11630730	11631030
Chr5	11631040	11631140
Chr5	12074680	12075240
Chr5	12204550	12205130
Chr5	12263120	12263400
Chr5	12268420	12268570
Chr5	12308410	12308870
Chr5	12466800	12467140
Chr5	12492610	12492960
Chr5	12499040	12499550
Chr5	12540560	12541190
Chr5	12546080	12546660
Chr5	12730270	12730590
Chr5	12913700	12913980
Chr5	13121290	13121570
Chr5	13309890	13310250
Chr5	13312240	13312840
