## Supplemental Table 5 for "H3.1K27me1 maintains transcriptional silencing and genome stability by preventing GCN5-mediated histone acetylation"

### Sheet: Sheet1
Chr1	13837762	13843830	AT1TE45385
Chr3	14473511	14479641	AT3TE59340
Chr1	13837025	13843159	AT1TE45375
Chr4	4888843	4895018	AT4TE20385
Chr3	14496809	14502988	AT3TE59465
Chr4	3376164	3382352	AT4TE15415
Chr2	3646768	3653108	AT2TE15900
Chr1	13838052	13844405	AT1TE45390
Chr4	2073982	2080353	AT4TE09845
Chr4	2068140	2074549	AT4TE09810
Chr2	4721593	4728018	AT2TE19595
Chr2	4725862	4732352	AT2TE19610
Chr3	13420437	13426939	AT3TE54730
Chr4	3413877	3420394	AT4TE15555
Chr5	10821560	10828088	AT5TE39345
Chr4	2010990	2017537	AT4TE09570
Chr2	4145680	4152237	AT2TE17550
Chr1	13837160	13843729	AT1TE45380
Chr2	2992751	2999370	AT2TE13060
Chr3	14471027	14477686	AT3TE59335
Chr2	4916736	4923396	AT2TE20230
Chr4	4789078	4795849	AT4TE19970
Chr5	10799072	10805878	AT5TE39275
Chr3	12606825	12613722	AT3TE51910
Chr2	4722035	4729100	AT2TE19600
Chr3	12604223	12611295	AT3TE51900
Chr2	5733801	5740912	AT2TE23240
Chr2	3962157	3969273	AT2TE16860
Chr3	15473399	15480549	AT3TE62720
Chr1	14190585	14197819	AT1TE46630
Chr2	4333398	4340750	AT2TE18240
Chr5	11450630	11457991	AT5TE41415
Chr3	14473938	14481349	AT3TE59350
Chr5	10143965	10151456	AT5TE36945
Chr3	14497039	14504564	AT3TE59470
Chr4	3912210	3919822	AT4TE17115
Chr4	3516816	3524461	AT4TE15875
Chr2	2573249	2581241	AT2TE11560
Chr4	4833766	4841847	AT4TE20125
Chr2	3592723	3600855	AT2TE15660
Chr3	14702735	14710893	AT3TE60160
Chr4	2065832	2074139	AT4TE09805
Chr4	3373092	3381542	AT4TE15405
Chr3	13957450	13965975	AT3TE57310
Chr3	14824631	14833228	AT3TE60550
Chr4	2007959	2016986	AT4TE09565
Chr2	3916162	3925206	AT2TE16710
Chr5	13303318	13312495	AT5TE47160
Chr2	3919475	3928831	AT2TE16725
Chr3	12702155	12711553	AT3TE52305
Chr3	12600266	12609828	AT3TE51895
Chr5	12266311	12275892	AT5TE43580
Chr3	13202326	13212008	AT3TE53995
Chr5	10813631	10823541	AT5TE39315
Chr4	4977246	4987203	AT4TE20800
Chr2	4449530	4460022	AT2TE18695
Chr1	13839619	13850118	AT1TE45395
Chr3	11790559	11801454	AT3TE49090
Chr1	13556846	13567825	AT1TE44380
Chr3	12434686	12445726	AT3TE51380
Chr3	13279293	13290570	AT3TE54330
Chr5	11584292	11595676	AT5TE41870
Chr4	1916524	1928047	AT4TE09315
Chr4	3942017	3953541	AT4TE17205
Chr3	14827402	14839116	AT3TE60560
Chr4	4278762	4291696	AT4TE18330
Chr2	3963274	3976249	AT2TE16865
Chr5	10136892	10149964	AT5TE36940
Chr3	13195082	13208284	AT3TE53985
Chr2	4159311	4172555	AT2TE17600
Chr3	11997267	12010884	AT3TE50025
Chr5	10843170	10856863	AT5TE39425
Chr5	12196587	12210543	AT5TE43385
Chr2	4726404	4740545	AT2TE19615
Chr4	3618332	3632520	AT4TE16165
Chr4	3496713	3510968	AT4TE15820
Chr5	10942834	10957123	AT5TE39830
Chr3	13183250	13197551	AT3TE53970
Chr3	13976547	13991266	AT3TE57395
Chr2	4907286	4922074	AT2TE20220
Chr2	3633370	3648326	AT2TE15880
Chr3	14770640	14786116	AT3TE60410
Chr4	3534291	3550183	AT4TE15945
Chr5	11574183	11590287	AT5TE41865
Chr4	4266500	4282994	AT4TE18315
Chr2	2868823	2885410	AT2TE12555
Chr1	14211747	14228656	AT1TE46665
Chr4	4889325	4906536	AT4TE20400
Chr3	12240854	12258282	AT3TE50760
Chr1	14079587	14097068	AT1TE46265
Chr3	15452636	15471075	AT3TE62685
Chr4	3861859	3880300	AT4TE16945
Chr4	3376353	3395103	AT4TE15420
Chr2	4194160	4214222	AT2TE17725
Chr3	14094290	14114363	AT3TE57780
Chr3	14333990	14355445	AT3TE58895
